# *In planta*-specific transcriptional regulatory circuit regulates expression of *MoHTR1*, a nuclear effector gene of *Magnaporthe oryzae*

**DOI:** 10.64898/2026.03.02.709172

**Authors:** Yoon-Ju Yoon, Hyunjun Lee, Seongbeom Kim, Hyunjung Chung, Chang Hyun Khang, You-Jin Lim, Yong-Hwan Lee

## Abstract

During host-pathogen interactions, fungal pathogens secrete effector proteins into host cells to manipulate the host immune system and facilitate infection. Although many effector genes are highly expressed during infection stages, there is limited information on the mechanisms regulating their *in planta* expression. Here, we characterize the promoter of *MoHTR1*, a nuclear effector gene of the rice blast fungal pathogen, to elucidate its *in planta*-specific expression. Using promoter deletion and mutation analyses, we identified a core *cis*-element (TATTTCGT) within the *MoHTR1* promoter, designated the *in planta* active (IPA) element, which is crucial for *in planta*-specific expression. The IPA element is responsible for the expression of not only *MoHTR1*, but also other effector genes including a known effector *Slp1*. Furthermore, the IPA element enables the *in planta* expression of *MobZIP14*, a gene specifically expressed during vegetative growth. The IPA element plays a critical role in fungal virulence by enabling *MoHTR1* expression and regulating host immune responses. Bioinformatic and DNA-protein interaction analyses revealed that RGS1, a transcription factor containing a winged-helix binding domain, acts as a transcriptional regulator of *MoHTR1* by directly binding to the IPA element. Our findings provide new insights into the regulatory mechanisms driving the *in planta*-specific expression of fungal effector genes.
