## Supplemental Data 2 for "*In planta*-specific transcriptional regulatory circuit regulates expression of *MoHTR1*, a nuclear effector gene of *Magnaporthe oryzae*"

### Sheet: Sheet1
Supplemental Data 2. Conidial size measurements of WT, PMoHTR1:MobZIP14, PMobZIP14:MobZIP14, and ΔMobzip14
	WT		PMoHTR1:MobZIP14		PMobZIP14:MobZIP14		ΔMobzip14
	Width	Length	Width	Length	Width	Length	Width	Length
1	0.246	0.561	0.255	0.621	0.212	0.758	0.234	0.654
2	0.231	0.744	0.266	0.606	0.212	0.658	0.234	0.68
3	0.223	0.695	0.278	0.627	0.246	0.723	0.25	0.762
4	0.275	0.727	0.228	0.506	0.23	0.746	0.195	0.642
5	0.266	0.658	0.227	0.642	0.207	0.661	0.226	0.593
6	0.233	0.688	0.206	0.554	0.262	0.671	0.237	0.702
7	0.264	0.661	0.229	0.649	0.28	0.701	0.244	0.697
8	0.268	0.744	0.233	0.487	0.243	0.735	0.239	0.554
9	0.243	0.766	0.211	0.422	0.202	0.793	0.24	0.629
10	0.234	0.707	0.243	0.643	0.215	0.726	0.27	0.692
11	0.267	0.761	0.228	0.512	0.247	0.762	0.219	0.597
12	0.234	0.654	0.223	0.596	0.288	0.825	0.255	0.542
13	0.246	0.706	0.179	0.553	0.257	0.693	0.249	0.659
14	0.25	0.73	0.232	0.656	0.265	0.744	0.237	0.638
15	0.226	0.591	0.227	0.597	0.226	0.794	0.241	0.699
16	0.28	0.748	0.264	0.722	0.193	0.64	0.246	0.721
17	0.225	0.726	0.234	0.679	0.244	0.77	0.208	0.727
18	0.233	0.696	0.249	0.626	0.226	0.695	0.272	0.767
19	0.246	0.815	0.283	0.657	0.226	0.776	0.278	0.678
20	0.241	0.687	0.272	0.642	0.237	0.718	0.23	0.605
21	0.285	0.77	0.237	0.497	0.23	0.711	0.24	0.706
22	0.258	0.796	0.247	0.633	0.249	0.725	0.264	0.717
23	0.272	0.788	0.268	0.676	0.238	0.721	0.265	0.697
24	0.256	0.692	0.269	0.652	0.227	0.648	0.261	0.659
25	0.268	0.686	0.223	0.528	0.252	0.631	0.243	0.683
26	0.229	0.665	0.237	0.599	0.252	0.96	0.267	0.808
27	0.28	0.748	0.26	0.647	0.28	0.758	0.233	0.597
28	0.279	0.764	0.22	0.714	0.258	0.801	0.242	0.61
29	0.283	0.854	0.24	0.729	0.236	0.745	0.24	0.653
30	0.262	0.723	0.17	0.505	0.252	0.882	0.218	0.652
31	0.244	0.596	0.264	0.549	0.264	0.798	0.254	0.67
32	0.29	0.712	0.208	0.574	0.239	0.824	0.271	0.727
33	0.257	0.761	0.211	0.587	0.248	0.872	0.255	0.668
34	0.239	0.741	0.311	0.569	0.249	0.715	0.246	0.77
35	0.225	0.699	0.206	0.64	0.237	0.785	0.219	0.606
36	0.246	0.802	0.308	0.831	0.275	0.811	0.239	0.541
37	0.243	0.73	0.246	0.514	0.285	0.767	0.253	0.536
38	0.255	0.856	0.278	0.627	0.221	0.763	0.289	0.676
39	0.224	0.834	0.277	0.748	0.228	0.76	0.223	0.542
40	0.243	0.782	0.237	0.57	0.27	0.605	0.204	0.654
41	0.228	0.729	0.256	0.681	0.241	0.512	0.286	0.684
42	0.214	0.695	0.236	0.613	0.246	0.717	0.241	0.623
43	0.226	0.74	0.256	0.496	0.206	0.688	0.308	0.687
44	0.205	0.659	0.221	0.581	0.238	0.68	0.273	0.67
45	0.223	0.706	0.261	0.612	0.232	0.45	0.26	0.658
46	0.239	0.797	0.236	0.627	0.231	0.778	0.249	0.668
47	0.234	0.771	0.223	0.561	0.264	0.792	0.233	0.487
48	0.251	0.698	0.276	0.78	0.265	0.729	0.233	0.679
49	0.232	0.802	0.2	0.549	0.267	0.717	0.253	0.64
50	0.229	0.798	0.286	0.586	0.234	0.572	0.24	0.562
51	0.212	0.593	0.233	0.666	0.235	0.74	0.245	0.628
52	0.24	0.685	0.238	0.667	0.249	0.735	0.264	0.741
53	0.223	0.546	0.202	0.593	0.272	0.7	0.286	0.578
54	0.231	0.793	0.274	0.641	0.22	0.63	0.267	0.64
55	0.238	0.697	0.212	0.664	0.233	0.753	0.21	0.741
56	0.258	0.773	0.255	0.598	0.292	0.708	0.281	0.777
57	0.229	0.702	0.255	0.634	0.255	0.644	0.253	0.553
58	0.238	0.797	0.256	0.67	0.248	0.715	0.263	0.644
59	0.215	0.796	0.22	0.655	0.283	0.7	0.261	0.742
60	0.211	0.678	0.261	0.562	0.259	0.707	0.241	0.728
61	0.238	0.807	0.264	0.57	0.261	0.623	0.272	0.486
62	0.254	0.595	0.28	0.596	0.275	0.782	0.25	0.645
63	0.258	0.701	0.276	0.708	0.267	0.736	0.233	0.674
64	0.201	0.611	0.285	0.668	0.269	0.737	0.276	0.428
65	0.248	0.675	0.264	0.709	0.215	0.731	0.201	0.541
66	0.218	0.676	0.267	0.578	0.272	0.74	0.243	0.722
67	0.237	0.728	0.243	0.666	0.258	0.815	0.278	0.771
68	0.213	0.716	0.283	0.715	0.281	0.738	0.277	0.58
69	0.21	0.764	0.248	0.655	0.268	0.738	0.297	0.715
70	0.265	0.735	0.299	0.691	0.203	0.771	0.251	0.594
71	0.264	0.702	0.226	0.64	0.278	0.729	0.236	0.61
72	0.242	0.731	0.247	0.651	0.292	0.778	0.236	0.718
73	0.205	0.628	0.274	0.54	0.271	0.786	0.281	0.624
74	0.272	0.721	0.218	0.55	0.256	0.724	0.256	0.606
75	0.264	0.76	0.211	0.584	0.284	0.752	0.253	0.6
76	0.246	0.701	0.206	0.494	0.281	0.767	0.271	0.788
77	0.242	0.699	0.18	0.561	0.308	0.854	0.248	0.727
78	0.25	0.668	0.272	0.55	0.259	0.824	0.222	0.709
79	0.244	0.639	0.174	0.526	0.203	0.842	0.237	0.737
80	0.237	0.684	0.238	0.529	0.255	0.707	0.255	0.743
81	0.208	0.66	0.237	0.384	0.223	0.758	0.225	0.588
82	0.302	0.771	0.237	0.547	0.212	0.753	0.207	0.488
83	0.272	0.718	0.199	0.588	0.279	0.825	0.225	0.565
84	0.255	0.777	0.206	0.502	0.262	0.771	0.239	0.692
85	0.267	0.752	0.202	0.442	0.264	0.736	0.256	0.589
86	0.27	0.802	0.221	0.712	0.295	0.623	0.27	0.727
87	0.263	0.715	0.222	0.496	0.283	0.768	0.245	0.594
88	0.275	0.817	0.199	0.514	0.303	0.735	0.252	0.668
89	0.244	0.697	0.256	0.651	0.278	0.79	0.281	0.659
90	0.228	0.678	0.244	0.643	0.249	0.683	0.224	0.606
91	0.222	0.765	0.216	0.654	0.236	0.695	0.242	0.567
92	0.28	0.712	0.255	0.689	0.239	0.757	0.323	0.568
93	0.268	0.819	0.251	0.568	0.224	0.691	0.247	0.706
94	0.27	0.671	0.215	0.514	0.208	0.702	0.301	0.722
95	0.276	0.743	0.208	0.459	0.193	0.701	0.268	0.763
96	0.272	0.752	0.236	0.639	0.259	0.64	0.267	0.808
97	0.263	0.776	0.256	0.678	0.247	0.795	0.249	0.639
98	0.288	0.758	0.264	0.629	0.205	0.743	0.258	0.712
99	0.283	0.683	0.252	0.626	0.263	0.751	0.194	0.538
100	0.235	0.728	0.243	0.508	0.208	0.752	0.237	0.72
average	0.24694	0.72254	0.24115	0.60446	0.24864	0.73381	0.2496	0.65477
stdev	0.0225123	0.0620789	0.0290709	0.0784114	0.0264195	0.0716536	0.0239055	0.0771849
p value			x	<.001	x	x	x	<.001
