## Supplemental Data 3 for "*In planta*-specific transcriptional regulatory circuit regulates expression of *MoHTR1*, a nuclear effector gene of *Magnaporthe oryzae*"

### Sheet: Sheet1
Supplemental Data 3. Transcription factor candidates binding to IPA element selected by expression pattern and pull-down assay
Protein name	Locus number	Selection type	Function	TF types	Expression patterns						AlphaFold analysis		Refernce
					Control	In planta
					Mycelia	18 hpi	27 hpi	36 hpi	45 hpi	72 hpi	mean pLDDT	mean inter-chain PAE
FLB3	MGG_04699	Expression pattern (Activator)	-	C2H2 zinc finger	17.4945	5.93592	6.87157	32.7486	55.61	37.1917	-	-	Matheis, S., Yemelin, A., Scheps, D., Andresen, K., Jacob, S., Thines, E., and Foster, A.J. (2017). Functions of the Magnaporthe oryzae Flb3p and Flb4p transcription factors in the regulation of conidiation. Microbiol. Res. 196:106-117. 10.1016/j.micres.2016.12.010
-	MGG_13894	Expression pattern (Activator)	-	Zn2Cys6	0.048317	7.77008	13.2133	26.0266	16.6071	24.5691	-	-	-
-	MGG_12776	Expression pattern (Activator)	-	Zn2Cys6	2.85951	12.5091	11.9254	17.4672	16.1631	11.1625	-	-	-
-	MGG_09780	Expression pattern (Activator)	-	C2H2 zinc finger	18.4175	11.0606	13.0055	43.4211	36.2659	30.2082	-	-	-
MobZIP15	MGG_07305	Expression pattern (Suppressor)	-	bZIP	139.645	43.298	19.2923	6.027	5.04379	21.5651	56.9	25.3	Kong, S., Park, S.-Y., and Lee, Y.-H. (2015). Systematic characterization of the bZIP transcription factor gene family in the rice blast fungus, Magnaporthe oryzae. Environ. Microbiol. 17:1425-1443. 10.1111/1462-2920.12633
-	MGG_01207	Expression pattern (Suppressor)	-	Zinc finger, CCHC-type	33.4143	10.5417	10.0713	14.6524	9.95073	11.9937	-	-	-
-	MGG_05369	Expression pattern (Suppressor)	-	HMG	26.2002	14.2026	11.5161	17.1012	7.54789	14.5894	-	-	-
-	MGG_12750	Expression pattern (Suppressor)	-	HMG	13.0151	2.95334	4.03707	5.99598	6.45052	5.59792	42.2	31.5	-
RGS1	MGG_14517	Pull-down assay	CO, CP, AF, PA, VG	Winged helix repressor DNA-binding	35.1032	41.9423	57.5137	71.9202	57.2684	44.5009	64.5	25	Zheng, X., Wang, P. and (2011). Eight RGS and RGS-like proteins orchestrate growth, differentiation, and pathogenicity of Magnaporthe oryzae. PLoS Pathog. 7:e1002450. 10.1371/journal.ppat.1002450
MoHOX2	MGG_00184	Pull-down assay	CO, CP	Homeobox	46.2529	23.0113	24.7576	48.8025	38.6502	77.3944	-	-	Kim, S., Park, S.-Y., Kim, K.S., Rho, H.-S., Chi, M.-H., Choi, J., Park, J., Kong, S., Park, J., Goh, J., and Lee, Y.-H. (2009). Homeobox transcription factors are required for conidiation and appressorium development in the rice blast fungus Magnaporthe oryzae. PLoS Genet. 5:e1000757. 10.1371/journal.pgen.1000757
MoHOX3	MGG_01730	Pull-down assay	-	Homeobox	42.9925	23.336	22.9151	21.2695	16.2725	30.2031	63.1	25.6	Kim, S., Park, S.-Y., Kim, K.S., Rho, H.-S., Chi, M.-H., Choi, J., Park, J., Kong, S., Park, J., Goh, J., and Lee, Y.-H. (2009). Homeobox transcription factors are required for conidiation and appressorium development in the rice blast fungus Magnaporthe oryzae. PLoS Genet. 5:e1000757. 10.1371/journal.pgen.1000757
MoHOX6	MGG_11712	Pull-down assay	VG	Homeobox	18.5603	11.2712	14.251	18.1599	25.5323	19.4591	-	-	Kim, S., Park, S.-Y., Kim, K.S., Rho, H.-S., Chi, M.-H., Choi, J., Park, J., Kong, S., Park, J., Goh, J., and Lee, Y.-H. (2009). Homeobox transcription factors are required for conidiation and appressorium development in the rice blast fungus Magnaporthe oryzae. PLoS Genet. 5:e1000757. 10.1371/journal.pgen.1000757
MoHOX7	MGG_12865	Pull-down assay	AF	Homeobox	1.00889	93.2246	159.061	73.266	58.6656	40.1704	-	-	Kim, S., Park, S.-Y., Kim, K.S., Rho, H.-S., Chi, M.-H., Choi, J., Park, J., Kong, S., Park, J., Goh, J., and Lee, Y.-H. (2009). Homeobox transcription factors are required for conidiation and appressorium development in the rice blast fungus Magnaporthe oryzae. PLoS Genet. 5:e1000757. 10.1371/journal.pgen.1000757
MIG1	MGG_01204	Pull-down assay	AF	MADS-box	83.4568	22.7854	37.551	79.1152	54.6519	52.2235	-	-	Mehrabi, R., Ding, S., and Xu, J.-R. (2008). MADS-box transcription factor Mig1 is required for infectious growth in Magnaporthe grisea. Eukaryot. Cell 7:791-799. 10.1128/EC.00009-08
RPP3	MGG_07218	Pull-down assay	PA	Zn2Cys6	6.88548	8.71574	7.46728	11.9041	5.06774	3.12827	62.3	28.3	Osés-Ruiz, M., Cruz-Mireles, N., Martin-Urdiroz, M., Soanes, D.M., Eseola, A.B., Tang, B., Derbyshire, P., Nielsen, M., Cheema, J., Were, V., Eisermann, I., Kershaw, M.J., Yan, X., Valdovinos-Ponce, G., Molinari, C., Littlejohn, G.R., Valent, B., Menke, F.L.H., and Talbot, N.J. (2021). Appressorium-mediated plant infection by Magnaporthe oryzae is regulated by a Pmk1-dependent hierarchical transc…
MoCOD2	MGG_09263	Pull-down assay	CO, CP, PA	Zn2Cys6	26.4391	9.06543	12.4802	32.5336	30.4703	29.024	-	-	Chung, H., Choi, J., Park, S.-Y., Jeon, J., and Lee, Y.-H. (2013). Two conidiation-related Zn (II) 2Cys6 transcription factor genes in the rice blast fungus. Fungal Genet. Biol. 61:133-141. 10.1016/j.fgb.2013.10.004
CNF3	MGG_13360	Pull-down assay	CO	Zn2Cys6	0.02728	0.191431	0.171483	0	0	0.550227	-	-	Lu, J., Cao, H., Zhang, L., Huang, P., and Lin, F. (2014). Systematic analysis of Zn2Cys6 transcription factors required for development and pathogenicity by high-throughput gene knockout in the rice blast fungus. PLoS Pathog. 10:e1004432. 10.1371/journal.ppat.1004432
-	MGG_09562	Pull-down assay	-	Zn2Cys6	34.8667	77.2078	75.0874	44.5414	70.9918	84.6392	76.5	29.7	-
-	MGG_11160	Pull-down assay	-	Zn2Cys6	9.54561	17.357	14.8949	6.26947	7.02189	10.5431	-	-	-
MoHTR15	MGG_10494	Pull-down assay	-	Myb	11.3008	44.5471	35.3012	133.694	74.4017	28.0414	-	-	Kim, S., Kim, C.-Y., Park, S.-Y., Kim, K.-T., Jeon, J., Chung, H., Choi, G., Kwon, S., Choi, J., Jeon, J., Jeon, J., Jeon, J.-S., Khang, C.H., Kang, S., and Lee, Y.-H. (2020). Two nuclear effectors of the rice blast fungus modulate host immunity via transcriptional reprogramming. Nat. Commun. 11:5845. 10.1038/s41467-020-19624-w.
-	MGG_00054	Pull-down assay	-	Myb	7.59046	24.6794	22.281	44.1508	34.1043	24.1178	79	30	-
-	MGG_06944	Pull-down assay	-	C2H2 zinc finger	4.844	14.1824	11.7264	12.5968	9.98639	17.9765	66.5	31.4	-
Abbreviations used for the analyzed phenotypes: CO, conidiation; CP, conidiophore development; AF, appressorium formation; PA, pathogenicity; VG, vegetative growth
